# Optimising neural contrast and minimising tissue shrinkage in dragon lizard brains: buffered Lugol’s iodine versus phosphotungstic acid for contrast-enhanced µCT

**DOI:** 10.64898/2026.10.13.758998

**Authors:** F. Navea, J.R. Black, S. Whiteley, D.S.B. Dissanayake, C.C. Kerr, S.P. Collin, J.M. Crowe-Riddell

## Abstract

Contrast-enhanced micro-computed tomography (µCT) has become a valuable tool for addressing neuroanatomical questions that previously required destructive histology. As a relatively new technique, it remains subject to ongoing technical refinement, and taxon- and tissue-specific protocol optimisation. We evaluated the performance of two common contrast-enhancing agents, buffered Lugol’s iodine and phosphotungstic acid (PTA) in aqueous solution, for µCT visualisation of the nervous system in the Jacky dragon lizard, *Amphibolurus muricatus* by comparing staining time, contrast specificity and brain tissue shrinkage evaluated at three concentrations (1.25%, 2.5% and 5%). Buffered Lugol’s iodine outperformed aqueous PTA by requiring shorter staining times (as short as four days) and providing better white matter-grey matter differentiation, whereas PTA required longer incubation periods of approximately three weeks and produced poorer white-grey matter differentiation. Importantly, buffered Lugol’s iodine produced higher brain-to-endocast occupancy estimates than aqueous PTA, suggesting substantially reduced tissue shrinkage. PTA-treated specimens exhibited an estimated 13.3% reduction in occupancy and approximately 20% greater brain tissue shrinkage than buffered Lugol’s-treated specimens. Together, these findings demonstrate that buffered Lugol’s iodine staining provides the high level of internal tissue contrast required to resolve fine-scale neuroanatomical organisation in three dimensions, preserves the spatial relationships among anatomical structures, and reduces artefacts, all of which result in a closer correspondence between the brain and endocranial cavity. From a practical perspective, the study provides guidance for contrast agent selection in future µCT studies and reveals that buffered Lugol’s iodine is better suited to fine-scale neuroanatomical, volumetric and geometric morphometric analyses, whereas PTA is advantageous for applications prioritising general soft-tissue or musculoskeletal visualisation.

**Graphical Abstract:** Buffered Lugol’s iodine improves µCT visualisation of dragon lizard brains through faster staining, greater neural contrast, reduced tissue shrinkage and closer correspondence between brain and endocast surfaces compared with phosphotungstic acid (PTA).
