## Supplementary File S2 for "Optimising neural contrast and minimising tissue shrinkage in dragon lizard brains: buffered Lugol’s iodine versus phosphotungstic acid for contrast-enhanced µCT"

### Sheet: GS values and Michelson coef.
Specimen	Dataset	Scan	days	1 (bg)	2 (bone)	3 (wm)	4 (gm)	5 (space)	6 (muscle)	higher nt	lower nt	C1	C2	C3	C4
LTU_FN_AmLatrobe1	LTU_FN_AmLatrobe1_S01_0	S01	0	5981	22512	9159	9214	9014	8797	9214	9159	-0.00299352	0.419151	0.00797887	0.0231525
LTU_FN_AmLatrobe1	LTU_FN_AmLatrobe1_S02_0	S02	4	8680	16581	8725	9820	8471	10994	9820	8725	-0.0590456	0.256089	0.0147709	-0.0564043
LTU_FN_AmLatrobe1	LTU_FN_AmLatrobe1_S03_0	S03	8	9022	23055	16020	14190	10630	16992	16020	14190	0.060576	0.180038	0.143433	-0.0294438
LTU_FN_AmLatrobe1	LTU_FN_AmLatrobe1_S04_0	S04	13	6285	29961	29782	21115	13714	23081	29782	21115	0.170285	0.00299617	0.212495	0.126762
LTU_FN_AmLatrobe1	LTU_FN_AmLatrobe1_S05_0	S05	20	9616	24110	26634	17771	10885	19422	26634	17771	0.199595	-0.0497399	0.240299	0.156592
LTU_FN_AmLatrobe2	LTU_FN_AmLatrobe2_S01_0	S01	0	8684	13876	8414	8444	8478	8701	8444	8414	-0.00177957	0.243369	-0.00378878	-0.0149898
LTU_FN_AmLatrobe2	LTU_FN_AmLatrobe2_S03_0	S03	4	8625	24452	21965	19153	10804	21273	21965	19153	0.0683885	0.0535795	0.278699	0.0160044
LTU_FN_AmLatrobe2	LTU_FN_AmLatrobe2_S04_0	S04	8	9069	26710	27737	20785	12042	22124	27737	20785	0.143275	-0.0188624	0.266336	0.112573
LTU_FN_AmLatrobe2	LTU_FN_AmLatrobe2_S05_0	S05	15	10267	28510	30782	22105	12200	22090	30782	22105	0.164067	-0.0383188	0.288733	0.164397
LTU_FN_AmLatrobe2	LTU_FN_AmLatrobe2_S06_0	S06	22	8576	21179	23246	16326	9757	18072	23246	16326	0.174871	-0.0465279	0.25185	0.125224
LTU_FN_AmLatrobe3	LTU_FN_AmLatrobe3_S01_0	S01	0	8472	12865	8170	8332	8478	8382	8332	8170	-0.00981699	0.213851	-0.0185007	-0.0029915
LTU_FN_AmLatrobe3	LTU_FN_AmLatrobe3_S03_0	S03	4	9116	25193	34462	23902	11639	28012	34462	23902	0.180933	-0.155377	0.345038	0.103243
LTU_FN_AmLatrobe3	LTU_FN_AmLatrobe3_S04_0	S04	8	9876	26707	35126	24261	13905	28713	35126	24261	0.182952	-0.136157	0.271341	0.100456
LTU_FN_AmLatrobe3	LTU_FN_AmLatrobe3_S05_0	S05	15	9296	27621	34894	23493	11339	27827	34894	23493	0.195266	-0.11634	0.348932	0.112674
LTU_FN_AmLatrobe3	LTU_FN_AmLatrobe3_S06_0	S06	22	8027	23786	29082	20718	11220	23783	29082	20718	0.167952	-0.100174	0.297389	0.100236
LTU_FN_9512	LTU_FN_9512_S01_0	S01	0	5644	14331	6144	6009	6174	6114	6144	6009	0.0111084	0.399853	-0.0135435	0.00244738
LTU_FN_9512	LTU_FN_9512_S02_0	S02	3	3790	10053	3929	3611	3780	3581	3929	3611	0.0421751	0.437992	-0.0228656	0.0463382
LTU_FN_9512	LTU_FN_9512_S03_0	S03	7	10246	29535	9495	11117	13849	22717	11117	9495	-0.078692	0.453065	-0.186515	-0.34285
LTU_FN_9512	LTU_FN_9512_S04_0	S04	10	10276	24173	12243	17044	11086	22630	17044	12243	-0.163929	0.172963	0.0495949	-0.140797
LTU_FN_9512	LTU_FN_9512_S05_0	S05	14	8884	23843	16176	19718	10217	28789	19718	16176	-0.0986794	0.0946948	0.22578	-0.187004
LTU_FN_9512	LTU_FN_9512_S06_0	S06	21	10726	22100	19527	23353	12643	30120	23353	19527	-0.0892257	-0.0275669	0.213988	-0.12655
LTU_FN_AmLt08	LTU_FN_AmLt08_S01_0	S01	0	16243	39829	16807	17231	17904	16962	17231	16807	-0.0124567	0.396039	-0.0316038	0.00786711
LTU_FN_AmLt08	LTU_FN_AmLt08_S02_0	S02	3	9601	13453	8414	8867	11359	23831	8867	8414	-0.0262138	0.205466	-0.14894	-0.457643
LTU_FN_AmLt08	LTU_FN_AmLt08_S03_0	S03	7	9128	33201	13606	9300	11968	35941	13606	9300	0.187986	0.418634	-0.125447	-0.450784
LTU_FN_AmLt08	LTU_FN_AmLt08_S04_0	S04	10	10856	37958	19513	20514	14534	40078	20514	19513	-0.0250081	0.298331	0.146239	-0.322881
LTU_FN_AmLt08	LTU_FN_AmLt08_S05_0	S05	14	10035	34649	20754	22317	13925	36224	22317	20754	-0.0362889	0.21648	0.19692	-0.23756
LTU_FN_AmLt08	LTU_FN_AmLt08_S06_0	S06	21	9909	38422	23574	27092	14982	35215	27092	23574	-0.0694351	0.17294	0.222845	-0.130371
LTU_FN_81820	LTU_FN_81820_S01_0	S01	0	14961	39113	16515	16899	16443	17159	16899	16515	-0.0114922	0.396594	0.0021846	-0.00763404
LTU_FN_81820	LTU_FN_81820_S02_0	S02	3	9455	39434	8544	9407	9224	38169	9407	8544	-0.0480753	0.614791	-0.038271	-0.604549
LTU_FN_81820	LTU_FN_81820_S03_0	S03	7	8879	41888	10491	10886	12613	37835	10886	10491	-0.0184778	0.587448	-0.0918456	-0.553129
LTU_FN_81820	LTU_FN_81820_S04_0	S04	10	10133	45984	18192	19114	12691	37196	19114	18192	-0.0247145	0.412762	0.178124	-0.321115
LTU_FN_81820	LTU_FN_81820_S05_0	S05	14	9399	42922	20422	23683	14138	36316	23683	20422	-0.0739372	0.288852	0.181829	-0.210554
LTU_FN_81820	LTU_FN_81820_S06_0	S06	21	11504	45618	27189	27622	16073	36114	27622	27189	-0.00789987	0.245713	0.256946	-0.133237
