## Supplementary File S3 for "Optimising neural contrast and minimising tissue shrinkage in dragon lizard brains: buffered Lugol’s iodine versus phosphotungstic acid for contrast-enhanced µCT"

### Sheet: data
specimen	Agent	Concentration	Weight (g)	SVL (mm)	Head_width (mm)	Brain_volume (mm³)	Ventricular_volume (mm³)	Brain_tissue_volume (mm³)	Ventricles_percent	Endocast_volume (mm³)	BER	BTER
AmLT1	B-Lugol's iodine	0.0125	36.73	98	21.51	176.13	4.41	171.72	2.50383	244.28	0.721017	0.702964
AmLT7	B-Lugol's iodine	0.0125	27.28	85	19.6	144.61	2.47	142.14	1.70804	205.01	0.70538	0.693332
AmLT2	B-Lugol's iodine	0.025	39.48	103	20.1	145.54	2.11	143.43	1.44977	213.4	0.682006	0.672118
AmLT3	B-Lugol's iodine	0.05	39.87	100	20.14	167.21	2.86	164.35	1.71042	230.57	0.725203	0.712799
81821	Aqueous PTA	0.0125	24.01	82	20.88	148.77	13.43	135.34	9.02736	248.2	0.599396	0.545286
9512	Aqueous PTA	0.0125	22.08	80	22.54	143.81	11.4	132.41	7.92713	245.1	0.58674	0.540228
AmLT8	Aqueous PTA	0.025	20.29	78	16.46	102.62	9.78	92.84	9.53031	158.42	0.647772	0.586037
81928	Aqueous PTA	0.025	24.01	85	19.2	135.11	12.2	122.91	9.02968	229.79	0.587972	0.53488
81820	Aqueous PTA	0.05	24.01	82	19.37	137.43	14.35	123.08	10.4417	211.64	0.649357	0.581554

### Sheet: adjusted_results
	Outcome	Covariate	Agent_PTA_vs_Iodine_coef	Agent_p	Covariate_coef	Covariate_p	R_squared
0	BER	Weight	-0.101259	0.046436351173332224	-0.000548256	0.8475625499476264	0.7934564988797349
1	BER	SVL	-0.109311	0.021078550990307768	-0.00100375	0.6258589466123179	0.800828
2	BER	Head_width	-0.0994535	0.00108307	-0.00818443	0.16920755643885932	0.8522047139213471
3	BER	Endocast_volume	-0.0964009	0.00120759	-0.000479589	0.1773411930159573	0.8503237419770218
4	BTER	Weight	-0.144763	0.00404347	-0.000544488	0.809752	0.9289783806452214
5	BTER	SVL	-0.151848	0.0015522	-0.000936564	0.5648974623430372	0.9324063745345899
6	BTER	Head_width	-0.141768	4.636903873019285e-05	-0.0062728	0.18723138785956053	0.9475815395474545
7	BTER	Endocast_volume	-0.139494	4.414316630686669e-05	-0.000381577	0.17612419896239023	0.9484319657043406
8	Ventricles_percent	Weight	7.456209854962129	0.000561456	0.00833319	0.9159737511668973	0.9681426881004634
9	Ventricles_percent	SVL	7.362915288922771	0.000314639	0.000973746	0.986504	0.9680800616627031
10	Ventricles_percent	Head_width	7.225835237631656	6.625180059349787e-06	-0.188998	0.26446105239257034	0.9745130952237763
11	Ventricles_percent	Endocast_volume	7.311021674120034	7.961068197204825e-06	-0.00793811	0.444642	0.9712808586363713
